# Genomic prediction of single cross families of perennial ryegrass in two nitrogen managements

**DOI:** 10.64898/2026.05.05.722839

**Authors:** Divino Rosa dos Santos Junior, Dario Fè, Ingo Lenk, Christian S. Jensen, Torben Asp, Luc Janss, Elesandro Bornhofen

**Affiliations:** Center for Quantitative Genetics and Genomics, Aarhus Univ., Aarhus, Denmark; Research Division, DLF Seeds A/S, Store Heddinge, Denmark

**Keywords:** Genomic selection, genotype-by-environment interaction, non-additive effects, GWAS

## Abstract

The performance of a single cross is determined by the average additive effects of the parents, as well as the interactions between them. These quantities can be estimated using an appropriate genetic design, allowing for the estimation of general (GCA) and specific (SCA) combining abilities. The prediction of GCA for new parents and the total genetic value of unrealized crosses can be made when genome-wide marker information is available. Several studies in crops such as maize and rice have demonstrated the potential of genomic-assisted prediction of single-cross performance in economically important crops. However, no study to date has explored its relevance in perennial ryegrass, an obligate allogamous species that is bred in genetically heterogeneous families. In this study, we aimed to estimate genetic parameters and assess the ability of genomic models to predict the performance of F2 families in terms of dry matter yield and nutritive quality traits. We used data from a large partial diallel involving 104 parents from two distinct subpopulations, as inferred by admixture analysis. F2 families were evaluated in multiple environments and under two nitrogen availability conditions. Genotyping-by-sequencing of the parent plants produced 42,145 variants after quality control, which were used to estimate genomic relationships based on identity-by-state. Variance component estimation revealed limited GCA and SCA interactions with the environment, and particularly with nitrogen management. The predictive abilities of two parental models exceeded 0.60 and often surpassed 0.70 for most traits. However, incorporating non-additive effects into the model did not improve predictive ability. We leveraged the genetic diversity among parents to map genomic regions associated with all recorded traits. Genome-wide association studies (GWAS) by genomic best linear unbiased prediction (GBLUP) identified six quantitative trait loci (QTL) regions, with 45 candidate genes within the linkage disequilibrium range, estimated at approximately 92 kb. Our results demonstrate that genomic prediction of single crosses can be performed with high accuracy, especially when both parents are also progenitors of families in the training set.
