## Supplementary Table 1 for "Genomic prediction of single cross families of perennial ryegrass in two nitrogen managements"

### Sheet: Table S1. Functional annotation
SNP_NAME	CHROMOSOME	POSITION	GENE	HIT_DIST	DESCRIPTION	GO_ONTOLOGY	GO_ID	GO_DESCRIPTION
1_249271039_G_A	1	249271039	V3.Lp_chr1_0G18262	1383.5	Homeobox domain-containing protein	BP	50793	regulation of developmental process
1_249271039_G_A	1	249271039	V3.Lp_chr1_0G18262	1383.5	Homeobox domain-containing protein	MF	3700	DNA-binding transcription factor activity
1_249271039_G_A	1	249271039	V3.Lp_chr1_0G18262	1383.5	Homeobox domain-containing protein	CC	5634	nucleus
1_249271039_G_A	1	249271039	V3.Lp_chr1_0G18262	1383.5	Homeobox domain-containing protein	BP	6355	regulation of DNA-templated transcription
1_249271039_G_A	1	249271039	V3.Lp_chr1_0G18262	1383.5	Homeobox domain-containing protein	MF	3677	DNA binding
1_249271039_G_A	1	249271039	V3.Lp_chr1_0G18264	13410.5	NA	NA	NA	NA
1_249271039_G_A	1	249271039	V3.Lp_chr1_0G18266	25213.5	NA	NA	NA	NA
1_249271039_G_A	1	249271039	V3.Lp_chr1_0G18260	28543	Integrase catalytic domain-containing protein	BP	15074	DNA integration
1_249271039_G_A	1	249271039	V3.Lp_chr1_0G18260	28543	Integrase catalytic domain-containing protein	MF	3676	nucleic acid binding
1_249271039_G_A	1	249271039	V3.Lp_chr1_0G18260	28543	Integrase catalytic domain-containing protein	CC	16020	membrane
1_249271039_G_A	1	249271039	V3.Lp_chr1_0G18260	28543	Gag-pol polyprotein (Fragment)	BP	15074	DNA integration
1_249271039_G_A	1	249271039	V3.Lp_chr1_0G18260	28543	Gag-pol polyprotein (Fragment)	MF	3676	nucleic acid binding
1_249271039_G_A	1	249271039	V3.Lp_chr1_0G18260	28543	Gag-pol polyprotein (Fragment)	CC	16020	membrane
1_249271039_G_A	1	249271039	V3.Lp_chr1_0G18258	43291.5	NA	NA	NA	NA
1_249271039_G_A	1	249271039	V3.Lp_chr1_0G18268	50724.5	Pathogenesis-related transcriptional activator PTI5	BP	9873	ethylene-activated signaling pathway
1_249271039_G_A	1	249271039	V3.Lp_chr1_0G18268	50724.5	Pathogenesis-related transcriptional activator PTI5	MF	3700	DNA-binding transcription factor activity
1_249271039_G_A	1	249271039	V3.Lp_chr1_0G18268	50724.5	Pathogenesis-related transcriptional activator PTI5	CC	5634	nucleus
1_249271039_G_A	1	249271039	V3.Lp_chr1_0G18268	50724.5	Pathogenesis-related transcriptional activator PTI5	MF	3677	DNA binding
1_249271039_G_A	1	249271039	V3.Lp_chr1_0G18268	50724.5	Pathogenesis-related transcriptional activator PTI5	BP	6355	regulation of DNA-templated transcription
1_249271039_G_A	1	249271039	V3.Lp_chr1_0G18268	50724.5	Ethylene-responsive transcription factor	BP	9873	ethylene-activated signaling pathway
1_249271039_G_A	1	249271039	V3.Lp_chr1_0G18268	50724.5	Ethylene-responsive transcription factor	MF	3700	DNA-binding transcription factor activity
1_249271039_G_A	1	249271039	V3.Lp_chr1_0G18268	50724.5	Ethylene-responsive transcription factor	CC	5634	nucleus
1_249271039_G_A	1	249271039	V3.Lp_chr1_0G18268	50724.5	Ethylene-responsive transcription factor	MF	3677	DNA binding
1_249271039_G_A	1	249271039	V3.Lp_chr1_0G18268	50724.5	Ethylene-responsive transcription factor	BP	6355	regulation of DNA-templated transcription
1_249271039_G_A	1	249271039	V3.Lp_chr1_0G18268	50724.5	AP2/ERF domain-containing protein	BP	9873	ethylene-activated signaling pathway
1_249271039_G_A	1	249271039	V3.Lp_chr1_0G18268	50724.5	AP2/ERF domain-containing protein	MF	3700	DNA-binding transcription factor activity
1_249271039_G_A	1	249271039	V3.Lp_chr1_0G18268	50724.5	AP2/ERF domain-containing protein	CC	5634	nucleus
1_249271039_G_A	1	249271039	V3.Lp_chr1_0G18268	50724.5	AP2/ERF domain-containing protein	MF	3677	DNA binding
1_249271039_G_A	1	249271039	V3.Lp_chr1_0G18268	50724.5	AP2/ERF domain-containing protein	BP	6355	regulation of DNA-templated transcription
1_249271039_G_A	1	249271039	V3.Lp_chr1_0G18270	62420	50S ribosomal protein L18Ae/60S ribosomal protein L20 and L18a	CC	16020	membrane
1_249271039_G_A	1	249271039	V3.Lp_chr1_0G18270	62420	50S ribosomal protein L18Ae/60S ribosomal protein L20 and L18a	CC	5840	ribosome
1_249271039_G_A	1	249271039	V3.Lp_chr1_0G18270	62420	Ribosomal protein L18ae family	CC	16020	membrane
1_249271039_G_A	1	249271039	V3.Lp_chr1_0G18270	62420	Ribosomal protein L18ae family	CC	5840	ribosome
1_249271039_G_A	1	249271039	V3.Lp_chr1_0G18272	65226.5	Large ribosomal subunit protein eL20 domain-containing protein	CC	22625	cytosolic large ribosomal subunit
1_249271039_G_A	1	249271039	V3.Lp_chr1_0G18272	65226.5	Large ribosomal subunit protein eL20 domain-containing protein	MF	3735	structural constituent of ribosome
1_249271039_G_A	1	249271039	V3.Lp_chr1_0G18272	65226.5	Large ribosomal subunit protein eL20 domain-containing protein	BP	6412	translation
1_249271039_G_A	1	249271039	V3.Lp_chr1_0G18254	71785.5	Transposon protein, putative, CACTA, En/Spm sub-class	MF	8270	zinc ion binding
1_249271039_G_A	1	249271039	V3.Lp_chr1_0G18254	71785.5	Transposon protein, putative, CACTA, En/Spm sub-class	CC	16020	membrane
1_249271039_G_A	1	249271039	V3.Lp_chr1_0G18254	71785.5	Transposon protein, putative, CACTA, En/Spm sub-class	MF	3676	nucleic acid binding
1_249271039_G_A	1	249271039	V3.Lp_chr1_0G18254	71785.5	CCHC-type domain-containing protein	MF	8270	zinc ion binding
1_249271039_G_A	1	249271039	V3.Lp_chr1_0G18254	71785.5	CCHC-type domain-containing protein	CC	16020	membrane
1_249271039_G_A	1	249271039	V3.Lp_chr1_0G18254	71785.5	CCHC-type domain-containing protein	MF	3676	nucleic acid binding
1_249271039_G_A	1	249271039	V3.Lp_chr1_0G18276	90437.5	NA	NA	NA	NA
3_159655121_C_T	3	159655121	V3.Lp_chr3_0G10216	866	Rhodanese domain-containing protein	CC	16020	membrane
3_159655121_C_T	3	159655121	V3.Lp_chr3_0G10216	866	Thiosulfate sulfurtransferase 16, chloroplastic isoform X2	CC	16020	membrane
3_159655121_C_T	3	159655121	V3.Lp_chr3_0G10216	866	Senescence-associated protein	CC	16020	membrane
3_159655121_C_T	3	159655121	V3.Lp_chr3_0G10214	3419.5	Rhodanese domain-containing protein	MF	4792	thiosulfate sulfurtransferase activity
3_159655121_C_T	3	159655121	V3.Lp_chr3_0G10214	3419.5	Rhodanese domain-containing protein	CC	16020	membrane
3_159655121_C_T	3	159655121	V3.Lp_chr3_0G10214	3419.5	Rhodanese-like domain-containing protein 15	MF	4792	thiosulfate sulfurtransferase activity
3_159655121_C_T	3	159655121	V3.Lp_chr3_0G10214	3419.5	Rhodanese-like domain-containing protein 15	CC	16020	membrane
3_159655121_C_T	3	159655121	V3.Lp_chr3_0G10214	3419.5	Thiosulfate sulfurtransferase 16, chloroplastic isoform X2	MF	4792	thiosulfate sulfurtransferase activity
3_159655121_C_T	3	159655121	V3.Lp_chr3_0G10214	3419.5	Thiosulfate sulfurtransferase 16, chloroplastic isoform X2	CC	16020	membrane
3_159655121_C_T	3	159655121	V3.Lp_chr3_0G10214	3419.5	Senescence-associated protein	MF	4792	thiosulfate sulfurtransferase activity
3_159655121_C_T	3	159655121	V3.Lp_chr3_0G10214	3419.5	Senescence-associated protein	CC	16020	membrane
3_159655121_C_T	3	159655121	V3.Lp_chr3_0G10218	12615	NA	NA	NA	NA
3_159655121_C_T	3	159655121	V3.Lp_chr3_0G10220	27330.5	Integrase catalytic domain-containing protein	BP	15074	DNA integration
3_159655121_C_T	3	159655121	V3.Lp_chr3_0G10220	27330.5	Integrase catalytic domain-containing protein	MF	3676	nucleic acid binding
3_159655121_C_T	3	159655121	V3.Lp_chr3_0G10222	40234	RING/U-box superfamily protein	MF	46872	metal ion binding
3_159655121_C_T	3	159655121	V3.Lp_chr3_0G10222	40234	RING-type domain-containing protein	MF	46872	metal ion binding
3_159655121_C_T	3	159655121	V3.Lp_chr3_0G10222	40234	Zinc finger RING-type	MF	46872	metal ion binding
3_159655121_C_T	3	159655121	V3.Lp_chr3_0G10224	57184.5	Retrotransposon protein, putative, unclassified	NA	NA	NA
3_159655121_C_T	3	159655121	V3.Lp_chr3_0G10210	70708	NA	NA	NA	NA
3_159655121_C_T	3	159655121	V3.Lp_chr3_0G10208	85738.5	RING-CH-type domain-containing protein	MF	8270	zinc ion binding
3_159655121_C_T	3	159655121	V3.Lp_chr3_0G10208	85738.5	RING-CH-type domain-containing protein	CC	16020	membrane
3_312031270_T_C	3	312031270	V3.Lp_chr3_0G20670	3584	5-3 exonuclease domain-containing protein	BP	33567	DNA replication, Okazaki fragment processing
3_312031270_T_C	3	312031270	V3.Lp_chr3_0G20670	3584	5-3 exonuclease domain-containing protein	MF	17108	5'-flap endonuclease activity
3_312031270_T_C	3	312031270	V3.Lp_chr3_0G20670	3584	5-3 exonuclease domain-containing protein	MF	8409	5'-3' exonuclease activity
3_312031270_T_C	3	312031270	V3.Lp_chr3_0G20670	3584	5-3 exonuclease domain-containing protein	BP	71897	DNA biosynthetic process
3_312031270_T_C	3	312031270	V3.Lp_chr3_0G20670	3584	5-3 exonuclease domain-containing protein	MF	3677	DNA binding
3_312031270_T_C	3	312031270	V3.Lp_chr3_0G20670	3584	5-3 exonuclease domain-containing protein	MF	3887	DNA-directed DNA polymerase activity
3_312031270_T_C	3	312031270	V3.Lp_chr3_0G20670	3584	DNA polymerase I	BP	33567	DNA replication, Okazaki fragment processing
3_312031270_T_C	3	312031270	V3.Lp_chr3_0G20670	3584	DNA polymerase I	MF	17108	5'-flap endonuclease activity
3_312031270_T_C	3	312031270	V3.Lp_chr3_0G20670	3584	DNA polymerase I	MF	8409	5'-3' exonuclease activity
3_312031270_T_C	3	312031270	V3.Lp_chr3_0G20670	3584	DNA polymerase I	BP	71897	DNA biosynthetic process
3_312031270_T_C	3	312031270	V3.Lp_chr3_0G20670	3584	DNA polymerase I	MF	3677	DNA binding
3_312031270_T_C	3	312031270	V3.Lp_chr3_0G20670	3584	DNA polymerase I	MF	3887	DNA-directed DNA polymerase activity
3_312031270_T_C	3	312031270	V3.Lp_chr3_0G20672	26561.5	1-phosphatidylinositol-3-phosphate 5-kinase	MF	285	1-phosphatidylinositol-3-phosphate 5-kinase activity
3_312031270_T_C	3	312031270	V3.Lp_chr3_0G20672	26561.5	1-phosphatidylinositol-3-phosphate 5-kinase	BP	46488	phosphatidylinositol metabolic process
3_312031270_T_C	3	312031270	V3.Lp_chr3_0G20672	26561.5	1-phosphatidylinositol-3-phosphate 5-kinase	CC	10008	endosome membrane
3_312031270_T_C	3	312031270	V3.Lp_chr3_0G20672	26561.5	1-phosphatidylinositol-3-phosphate 5-kinase	MF	5524	ATP binding
3_312031270_T_C	3	312031270	V3.Lp_chr3_0G20672	26561.5	1-phosphatidylinositol-3-phosphate 5-kinase	BP	46474	glycerophospholipid biosynthetic process
3_312031270_T_C	3	312031270	V3.Lp_chr3_0G20672	26561.5	Putative 1-phosphatidylinositol-3-phosphate 5-kinase FAB1D	MF	285	1-phosphatidylinositol-3-phosphate 5-kinase activity
3_312031270_T_C	3	312031270	V3.Lp_chr3_0G20672	26561.5	Putative 1-phosphatidylinositol-3-phosphate 5-kinase FAB1D	BP	46488	phosphatidylinositol metabolic process
3_312031270_T_C	3	312031270	V3.Lp_chr3_0G20672	26561.5	Putative 1-phosphatidylinositol-3-phosphate 5-kinase FAB1D	CC	10008	endosome membrane
3_312031270_T_C	3	312031270	V3.Lp_chr3_0G20672	26561.5	Putative 1-phosphatidylinositol-3-phosphate 5-kinase FAB1D	MF	5524	ATP binding
3_312031270_T_C	3	312031270	V3.Lp_chr3_0G20672	26561.5	Putative 1-phosphatidylinositol-3-phosphate 5-kinase FAB1D	BP	46474	glycerophospholipid biosynthetic process
3_312031270_T_C	3	312031270	V3.Lp_chr3_0G20674	39093	NA	NA	NA	NA
3_312031270_T_C	3	312031270	V3.Lp_chr3_0G20666	68882	CRAL/TRIO, N-terminal domain	MF	8289	lipid binding
3_312031270_T_C	3	312031270	V3.Lp_chr3_0G20666	68882	CRAL/TRIO, N-terminal domain	BP	51301	cell division
3_312031270_T_C	3	312031270	V3.Lp_chr3_0G20666	68882	Sec14p-like phosphatidylinositol transfer family protein	MF	8289	lipid binding
3_312031270_T_C	3	312031270	V3.Lp_chr3_0G20666	68882	Sec14p-like phosphatidylinositol transfer family protein	BP	51301	cell division
3_312031270_T_C	3	312031270	V3.Lp_chr3_0G20666	68882	CRAL-TRIO domain-containing protein	MF	8289	lipid binding
3_312031270_T_C	3	312031270	V3.Lp_chr3_0G20666	68882	CRAL-TRIO domain-containing protein	BP	51301	cell division
3_312031270_T_C	3	312031270	V3.Lp_chr3_0G20676	75786	NA	NA	NA	NA
3_312031270_T_C	3	312031270	V3.Lp_chr3_0G20678	85372	Subtilisin-like protease	MF	4252	serine-type endopeptidase activity
3_312031270_T_C	3	312031270	V3.Lp_chr3_0G20678	85372	Subtilisin-like protease	BP	6508	proteolysis
3_312031270_T_C	3	312031270	V3.Lp_chr3_0G20678	85372	Subtilisin-like protease	CC	16020	membrane
3_66395904_A_G	3	66395904	V3.Lp_chr3_0G4328	807.5	NA	NA	NA	NA
3_66395904_A_G	3	66395904	V3.Lp_chr3_0G4330	8744	NA	NA	NA	NA
3_66395904_A_G	3	66395904	V3.Lp_chr3_0G4326	28356	NA	NA	NA	NA
3_66395904_A_G	3	66395904	V3.Lp_chr3_0G4324	38265	Peptide transporter	BP	6857	oligopeptide transport
3_66395904_A_G	3	66395904	V3.Lp_chr3_0G4324	38265	Peptide transporter	MF	22857	transmembrane transporter activity
3_66395904_A_G	3	66395904	V3.Lp_chr3_0G4324	38265	Peptide transporter	CC	16020	membrane
3_66395904_A_G	3	66395904	V3.Lp_chr3_0G4324	38265	Peptide transporter	BP	55085	transmembrane transport
3_66395904_A_G	3	66395904	V3.Lp_chr3_0G4324	38265	NPF family transporter	BP	6857	oligopeptide transport
3_66395904_A_G	3	66395904	V3.Lp_chr3_0G4324	38265	NPF family transporter	MF	22857	transmembrane transporter activity
3_66395904_A_G	3	66395904	V3.Lp_chr3_0G4324	38265	NPF family transporter	CC	16020	membrane
3_66395904_A_G	3	66395904	V3.Lp_chr3_0G4324	38265	NPF family transporter	BP	55085	transmembrane transport
3_66395904_A_G	3	66395904	V3.Lp_chr3_0G4324	38265	Major facilitator superfamily (MFS) profile domain-containing protein	BP	6857	oligopeptide transport
3_66395904_A_G	3	66395904	V3.Lp_chr3_0G4324	38265	Major facilitator superfamily (MFS) profile domain-containing protein	MF	22857	transmembrane transporter activity
3_66395904_A_G	3	66395904	V3.Lp_chr3_0G4324	38265	Major facilitator superfamily (MFS) profile domain-containing protein	CC	16020	membrane
3_66395904_A_G	3	66395904	V3.Lp_chr3_0G4324	38265	Major facilitator superfamily (MFS) profile domain-containing protein	BP	55085	transmembrane transport
3_66395904_A_G	3	66395904	V3.Lp_chr3_0G4324	38265	Nitrate transporter	BP	6857	oligopeptide transport
3_66395904_A_G	3	66395904	V3.Lp_chr3_0G4324	38265	Nitrate transporter	MF	22857	transmembrane transporter activity
3_66395904_A_G	3	66395904	V3.Lp_chr3_0G4324	38265	Nitrate transporter	CC	16020	membrane
3_66395904_A_G	3	66395904	V3.Lp_chr3_0G4324	38265	Nitrate transporter	BP	55085	transmembrane transport
3_66395904_A_G	3	66395904	V3.Lp_chr3_0G4320	46588	NA	NA	NA	NA
3_66395904_A_G	3	66395904	V3.Lp_chr3_0G4322	55147.5	Proton-dependent oligopeptide transporter family	BP	6857	oligopeptide transport
3_66395904_A_G	3	66395904	V3.Lp_chr3_0G4322	55147.5	Proton-dependent oligopeptide transporter family	MF	22857	transmembrane transporter activity
3_66395904_A_G	3	66395904	V3.Lp_chr3_0G4322	55147.5	Proton-dependent oligopeptide transporter family	CC	16020	membrane
3_66395904_A_G	3	66395904	V3.Lp_chr3_0G4322	55147.5	Proton-dependent oligopeptide transporter family	BP	55085	transmembrane transport
3_66395904_A_G	3	66395904	V3.Lp_chr3_0G4322	55147.5	Major facilitator superfamily (MFS) profile domain-containing protein	BP	6857	oligopeptide transport
3_66395904_A_G	3	66395904	V3.Lp_chr3_0G4322	55147.5	Major facilitator superfamily (MFS) profile domain-containing protein	MF	22857	transmembrane transporter activity
3_66395904_A_G	3	66395904	V3.Lp_chr3_0G4322	55147.5	Major facilitator superfamily (MFS) profile domain-containing protein	CC	16020	membrane
3_66395904_A_G	3	66395904	V3.Lp_chr3_0G4322	55147.5	Major facilitator superfamily (MFS) profile domain-containing protein	BP	55085	transmembrane transport
3_66395904_A_G	3	66395904	V3.Lp_chr3_0G4322	55147.5	Peptide transporter	BP	6857	oligopeptide transport
3_66395904_A_G	3	66395904	V3.Lp_chr3_0G4322	55147.5	Peptide transporter	MF	22857	transmembrane transporter activity
3_66395904_A_G	3	66395904	V3.Lp_chr3_0G4322	55147.5	Peptide transporter	CC	16020	membrane
3_66395904_A_G	3	66395904	V3.Lp_chr3_0G4322	55147.5	Peptide transporter	BP	55085	transmembrane transport
6_233416561_G_A	6	233416561	V3.Lp_chr6_0G17202	461.5	X8 domain-containing protein	MF	42973	glucan endo-1,3-beta-D-glucosidase activity
6_233416561_G_A	6	233416561	V3.Lp_chr6_0G17202	461.5	X8 domain-containing protein	BP	5975	carbohydrate metabolic process
6_233416561_G_A	6	233416561	V3.Lp_chr6_0G17202	461.5	X8 domain-containing protein	CC	5886	plasma membrane
6_233416561_G_A	6	233416561	V3.Lp_chr6_0G17202	461.5	X8 domain-containing protein	MF	4523	RNA-DNA hybrid ribonuclease activity
6_233416561_G_A	6	233416561	V3.Lp_chr6_0G17202	461.5	X8 domain-containing protein	MF	3676	nucleic acid binding
6_233416561_G_A	6	233416561	V3.Lp_chr6_0G17202	461.5	X8 domain-containing protein	MF	16740	transferase activity
6_233416561_G_A	6	233416561	V3.Lp_chr6_0G17202	461.5	O-Glycosyl hydrolase family 17 protein	MF	42973	glucan endo-1,3-beta-D-glucosidase activity
6_233416561_G_A	6	233416561	V3.Lp_chr6_0G17202	461.5	O-Glycosyl hydrolase family 17 protein	BP	5975	carbohydrate metabolic process
6_233416561_G_A	6	233416561	V3.Lp_chr6_0G17202	461.5	O-Glycosyl hydrolase family 17 protein	CC	5886	plasma membrane
6_233416561_G_A	6	233416561	V3.Lp_chr6_0G17202	461.5	O-Glycosyl hydrolase family 17 protein	MF	4523	RNA-DNA hybrid ribonuclease activity
6_233416561_G_A	6	233416561	V3.Lp_chr6_0G17202	461.5	O-Glycosyl hydrolase family 17 protein	MF	3676	nucleic acid binding
6_233416561_G_A	6	233416561	V3.Lp_chr6_0G17202	461.5	O-Glycosyl hydrolase family 17 protein	MF	16740	transferase activity
6_233416561_G_A	6	233416561	V3.Lp_chr6_0G17202	461.5	glucan endo-1,3-beta-D-glucosidase	MF	42973	glucan endo-1,3-beta-D-glucosidase activity
6_233416561_G_A	6	233416561	V3.Lp_chr6_0G17202	461.5	glucan endo-1,3-beta-D-glucosidase	BP	5975	carbohydrate metabolic process
6_233416561_G_A	6	233416561	V3.Lp_chr6_0G17202	461.5	glucan endo-1,3-beta-D-glucosidase	CC	5886	plasma membrane
6_233416561_G_A	6	233416561	V3.Lp_chr6_0G17202	461.5	glucan endo-1,3-beta-D-glucosidase	MF	4523	RNA-DNA hybrid ribonuclease activity
6_233416561_G_A	6	233416561	V3.Lp_chr6_0G17202	461.5	glucan endo-1,3-beta-D-glucosidase	MF	3676	nucleic acid binding
6_233416561_G_A	6	233416561	V3.Lp_chr6_0G17202	461.5	glucan endo-1,3-beta-D-glucosidase	MF	16740	transferase activity
6_233416561_G_A	6	233416561	V3.Lp_chr6_0G17202	461.5	Beta-1,3-glucanase	MF	42973	glucan endo-1,3-beta-D-glucosidase activity
6_233416561_G_A	6	233416561	V3.Lp_chr6_0G17202	461.5	Beta-1,3-glucanase	BP	5975	carbohydrate metabolic process
6_233416561_G_A	6	233416561	V3.Lp_chr6_0G17202	461.5	Beta-1,3-glucanase	CC	5886	plasma membrane
6_233416561_G_A	6	233416561	V3.Lp_chr6_0G17202	461.5	Beta-1,3-glucanase	MF	4523	RNA-DNA hybrid ribonuclease activity
6_233416561_G_A	6	233416561	V3.Lp_chr6_0G17202	461.5	Beta-1,3-glucanase	MF	3676	nucleic acid binding
6_233416561_G_A	6	233416561	V3.Lp_chr6_0G17202	461.5	Beta-1,3-glucanase	MF	16740	transferase activity
6_233416561_G_A	6	233416561	V3.Lp_chr6_0G17202	461.5	Glycoside hydrolase	MF	42973	glucan endo-1,3-beta-D-glucosidase activity
6_233416561_G_A	6	233416561	V3.Lp_chr6_0G17202	461.5	Glycoside hydrolase	BP	5975	carbohydrate metabolic process
6_233416561_G_A	6	233416561	V3.Lp_chr6_0G17202	461.5	Glycoside hydrolase	CC	5886	plasma membrane
6_233416561_G_A	6	233416561	V3.Lp_chr6_0G17202	461.5	Glycoside hydrolase	MF	4523	RNA-DNA hybrid ribonuclease activity
6_233416561_G_A	6	233416561	V3.Lp_chr6_0G17202	461.5	Glycoside hydrolase	MF	3676	nucleic acid binding
6_233416561_G_A	6	233416561	V3.Lp_chr6_0G17202	461.5	Glycoside hydrolase	MF	16740	transferase activity
6_233416561_G_A	6	233416561	V3.Lp_chr6_0G17200	14963.5	NA	NA	NA	NA
6_233416561_G_A	6	233416561	V3.Lp_chr6_0G17198	26096.5	NA	NA	NA	NA
6_233416561_G_A	6	233416561	V3.Lp_chr6_0G17196	30463.5	Retrovirus-related Pol polyprotein from transposon TNT 1-94 (Fragment)	BP	15074	DNA integration
6_233416561_G_A	6	233416561	V3.Lp_chr6_0G17196	30463.5	Retrovirus-related Pol polyprotein from transposon TNT 1-94 (Fragment)	MF	3676	nucleic acid binding
6_233416561_G_A	6	233416561	V3.Lp_chr6_0G17194	30750.5	NA	NA	NA	NA
6_233416561_G_A	6	233416561	V3.Lp_chr6_0G17192	35540.5	aminocyclopropanecarboxylate oxidase	BP	43450	alkene biosynthetic process
6_233416561_G_A	6	233416561	V3.Lp_chr6_0G17192	35540.5	aminocyclopropanecarboxylate oxidase	MF	16491	oxidoreductase activity
6_233416561_G_A	6	233416561	V3.Lp_chr6_0G17192	35540.5	aminocyclopropanecarboxylate oxidase	MF	46872	metal ion binding
6_233416561_G_A	6	233416561	V3.Lp_chr6_0G17192	35540.5	aminocyclopropanecarboxylate oxidase	BP	9692	ethylene metabolic process
6_233416561_G_A	6	233416561	V3.Lp_chr6_0G17192	35540.5	aminocyclopropanecarboxylate oxidase	BP	9835	fruit ripening
6_233416561_G_A	6	233416561	V3.Lp_chr6_0G17192	35540.5	Fe2OG dioxygenase domain-containing protein	BP	43450	alkene biosynthetic process
6_233416561_G_A	6	233416561	V3.Lp_chr6_0G17192	35540.5	Fe2OG dioxygenase domain-containing protein	MF	16491	oxidoreductase activity
6_233416561_G_A	6	233416561	V3.Lp_chr6_0G17192	35540.5	Fe2OG dioxygenase domain-containing protein	MF	46872	metal ion binding
6_233416561_G_A	6	233416561	V3.Lp_chr6_0G17192	35540.5	Fe2OG dioxygenase domain-containing protein	BP	9692	ethylene metabolic process
6_233416561_G_A	6	233416561	V3.Lp_chr6_0G17192	35540.5	Fe2OG dioxygenase domain-containing protein	BP	9835	fruit ripening
6_233416561_G_A	6	233416561	V3.Lp_chr6_0G17190	39440.5	Reverse transcriptase domain-containing protein	MF	3824	catalytic activity
6_233416561_G_A	6	233416561	V3.Lp_chr6_0G17190	39440.5	Endonuclease/exonuclease/phosphatase domain-containing protein	MF	3824	catalytic activity
6_233416561_G_A	6	233416561	V3.Lp_chr6_0G17204	49124	Ubiquitin-like protease family profile domain-containing protein	BP	9631	cold acclimation
6_233416561_G_A	6	233416561	V3.Lp_chr6_0G17204	49124	Ubiquitin-like protease family profile domain-containing protein	MF	8234	cysteine-type peptidase activity
6_233416561_G_A	6	233416561	V3.Lp_chr6_0G17204	49124	Ubiquitin-like protease family profile domain-containing protein	CC	5829	cytosol
6_233416561_G_A	6	233416561	V3.Lp_chr6_0G17204	49124	Ubiquitin-like protease family profile domain-containing protein	BP	9414	response to water deprivation
6_233416561_G_A	6	233416561	V3.Lp_chr6_0G17204	49124	Ubiquitin-like protease family profile domain-containing protein	BP	9737	response to abscisic acid
6_233416561_G_A	6	233416561	V3.Lp_chr6_0G17204	49124	Ubiquitin-like protease family profile domain-containing protein	CC	16020	membrane
6_233416561_G_A	6	233416561	V3.Lp_chr6_0G17204	49124	Ubiquitin-like protease family profile domain-containing protein	BP	6508	proteolysis
6_233416561_G_A	6	233416561	V3.Lp_chr6_0G17206	57002	NA	NA	NA	NA
6_233416561_G_A	6	233416561	V3.Lp_chr6_0G17208	89775.5	NA	NA	NA	NA
6_73570603_T_C	6	73570603	V3.Lp_chr6_0G5544	117	Glutamyl-tRNA(Gln) amidotransferase subunit D like	CC	9506	plasmodesma
6_73570603_T_C	6	73570603	V3.Lp_chr6_0G5544	117	Glutamyl-tRNA(Gln) amidotransferase subunit D like	MF	16740	transferase activity
6_73570603_T_C	6	73570603	V3.Lp_chr6_0G5544	117	Glutamyl-tRNA(Gln) amidotransferase subunit D like	CC	16020	membrane
6_73570603_T_C	6	73570603	V3.Lp_chr6_0G5544	117	Glutamyl-tRNA(Gln) amidotransferase subunit D like	CC	71944	cell periphery
6_73570603_T_C	6	73570603	V3.Lp_chr6_0G5544	117	Transmembrane protein	CC	9506	plasmodesma
6_73570603_T_C	6	73570603	V3.Lp_chr6_0G5544	117	Transmembrane protein	MF	16740	transferase activity
6_73570603_T_C	6	73570603	V3.Lp_chr6_0G5544	117	Transmembrane protein	CC	16020	membrane
6_73570603_T_C	6	73570603	V3.Lp_chr6_0G5544	117	Transmembrane protein	CC	71944	cell periphery
6_73570603_T_C	6	73570603	V3.Lp_chr6_0G5542	10354.5	Proteasome subunit beta	CC	19774	proteasome core complex, beta-subunit complex
6_73570603_T_C	6	73570603	V3.Lp_chr6_0G5542	10354.5	Proteasome subunit beta	BP	51603	proteolysis involved in protein catabolic process
6_73570603_T_C	6	73570603	V3.Lp_chr6_0G5542	10354.5	Proteasome subunit beta	CC	5634	nucleus
6_73570603_T_C	6	73570603	V3.Lp_chr6_0G5542	10354.5	Proteasome subunit beta	CC	5737	cytoplasm
6_73570603_T_C	6	73570603	V3.Lp_chr6_0G5542	10354.5	Proteasome subunit beta	BP	43632	modification-dependent macromolecule catabolic process
6_73570603_T_C	6	73570603	V3.Lp_chr6_0G5540	16550	NA	NA	NA	NA
6_73570603_T_C	6	73570603	V3.Lp_chr6_0G5538	38149.5	NA	NA	NA	NA
6_73570603_T_C	6	73570603	V3.Lp_chr6_0G5546	47590	F-box domain-containing protein	NA	NA	NA
